# CTCF Promotes Long-range Enhancer-promoter Interactions and Lineage-specific Gene Expression in Mammalian Cells

**DOI:** 10.1101/2020.03.21.001693

**Authors:** Naoki Kubo, Haruhiko Ishii, Xiong Xiong, Simona Bianco, Franz Meitinger, Rong Hu, James D. Hocker, Mattia Conte, David Gorkin, Miao Yu, Bin Li, Jesse R. Dixon, Ming Hu, Mario Nicodemi, Huimin Zhao, Bing Ren

## Abstract

Topologically associating domains (TAD) and insulated neighborhoods (INs) have been proposed to constrain enhancer-promoter communications to enable cell-type specific transcription programs, but recent studies show that disruption of TADs and INs resulted in relatively mild changes in gene expression profiles. To better understand the role of chromatin architecture in dynamic enhancer-promoter contacts and lineage-specific gene expression, we have utilized the auxin-inducible degron system to acutely deplete CTCF, a key factor involved in TADs and IN formation, in mouse embryonic stem cells (mESCs) and examined chromatin architecture and gene regulation during neural differentiation. We find that while CTCF depletion leads to global weakening of TAD boundaries and loss of INs, only a minor fraction of enhancer-promoter contacts are lost, affecting a small subset of genes. The CTCF-dependent enhancer-promoter contacts tend to be long-range, spanning hundreds of kilobases, and are established directly by CTCF binding to promoters. Disruption of CTCF binding at the promoter reduces enhancer-promoter contacts and transcription, while artificial tethering of CTCF to the promoter restores the enhancer-promoter contacts and gene activation. Genome-wide analysis of CTCF binding and gene expression across multiple mouse tissues suggests that CTCF-dependent promoter-enhancer contacts may regulate expression of additional mouse genes, particularly those expressed in the brain. Our results uncover both CTCF-dependent and independent enhancer-promoter contacts, and highlight a distinct role for CTCF in promoting enhancer-promoter contacts and gene activation in addition to its insulator function.
