## Supplementary material for "CTCF Promotes Long-range Enhancer-promoter Interactions and Lineage-specific Gene Expression in Mammalian Cells": Table S1

### Sheet: Hi-C, PLAC-seq 
Hi-C mapping summary
Samples	processed reads (PE, 50 cycle)	mapped read pairs
ESCs no treatment Rep 1	1146563386	986928489
ESCs no treatment Rep 2	1297636490	1044883470
ESCs auxin 48 hr Rep1	716718677	602844746
ESCs auxin 48 hr Rep2	630346337	521803902
ESCs no treatment clone2	539179429	484600418
ESCs auxin 24 hr	646150906	480788182
NPCs day4 no treatment Rep 1	1007694219	845858980
NPCs day4 no treatment Rep 2	987613724	838742819
NPCs day4 auxin Rep 1	896021389	737448939
NPCs day4 auxin Rep 2	1000055032	843972188
NPCs day4 auxin washout Rep 1	915131656	781997984
NPCs day4 auxin washout Rep 2	835395662	705108658
PLAC-seq mapping summary
Samples	processed reads (PE, 50 cycle)	mapped read pairs
ESCs no treatment Rep 1	286400511	234695115
ESCs no treatment Rep 2	272756139	223739597
ESCs auxin 48 hr Rep1	313106002	256053979
ESCs auxin 48 hr Rep2	279892967	229606639
NPCs day4 no treatment Rep 1	327786809	265845460
NPCs day4 no treatment Rep 2	392189217	306893513
NPCs day4 auxin Rep 1	403741209	327860849
NPCs day4 auxin Rep 2	320812909	262256791
NPCs day4 dcas9-CTCF vcan top strand Rep1	189534040	149398828
NPCs day4 dcas9-CTCF vcan top strand Rep2	155106354	124483004
NPCs day4 dcas9-CTCF vcan bottom strand Rep1	348131443	233777937
NPCs day4 dcas9-CTCF vcan bottom strand Rep2	302643017	235834744
NPCs day4 dcas9 alone vcan top strand Rep1	291635510	219055164
NPCs day4 dcas9 alone vcan top strand Rep2	362738920	262947829

### Sheet: ChIP-seq
CHIP-seq Sequencing and mapping summary
CTCF MicroChIP-seq				H3K4me1 ChIP-seq
Samples	processed reads	mapped reads		Samples	processed reads	mapped reads
ESCs no treatment Rep 1	43439246	40781054		ESCs no treatment Rep 1	49190067	45945209
ESCs no treatment Rep 2	99442581	93226672		ESCs no treatment Rep 2	42571493	40162230
ESCs auxin 24 hr Rep1	48892171	46353718		ESCs auxin 24 hr Rep1	42347334	39773314
ESCs auxin 24 hr Rep2	51513797	47728784		ESCs auxin 24 hr Rep2	38002504	35609963
ESCs auxin 48 hr Rep1	48288290	40998751		ESCs auxin 48 hr Rep1	33580266	31668290
ESCs auxin 48 hr Rep2	44115158	40309064		ESCs auxin 48 hr Rep2	48615094	46204220
NPCs day2 no treatment Rep 1	18269142	17065540		NPCs day2 no treatment Rep 1	30098186	28559515
NPCs day2 no treatment Rep 2	16550862	15360420		NPCs day2 no treatment Rep 2	28820909	27358249
NPCs day2 auxin Rep 1	21030521	19372903		NPCs day2 auxin Rep 1	30958329	29400674
NPCs day2 auxin Rep 2	21629776	20228384		NPCs day2 auxin Rep 2	31087365	29205202
NPCs day4 no treatment Rep 1	44459728	40422934		NPCs day4 no treatment Rep 1	20646741	19594283
NPCs day4 no treatment Rep 2	19032926	16183949		NPCs day4 no treatment Rep 2	22719493	21567269
NPCs day4 auxin Rep 1	22943030	19169473		NPCs day4 auxin Rep 1	23414782	22170695
NPCs day4 auxin Rep 2	19329582	16341460		NPCs day4 auxin Rep 2	25765292	24174056
NPCs day4 auxin washout Rep 1	21848851	19649627		NPCs day6 no treatment Rep 1	33470673	31812037
NPCs day4 auxin washout Rep 2	22000931	19519037		NPCs day6 no treatment Rep 2	26810687	25463598
				NPCs day6 auxin Rep 1	22307250	21031489
Input MicroChIP-seq				NPCs day6 auxin Rep 2	29848766	28316667
Samples	processed reads	aligned reads
ESCs no treatment Rep 1	37476967	35501821		H3K4me3 ChIP-seq
ESCs no treatment Rep 2	45018171	42647246		Samples	processed reads	mapped reads
ESCs auxin 24 hr Rep1	64963473	61433444		ESCs no treatment Rep 1	49044367	46004880
ESCs auxin 24 hr Rep2	51575366	48798920		ESCs no treatment Rep 2	40870786	37258090
ESCs auxin 48 hr Rep1	42206893	39844751		ESCs auxin 24 hr Rep1	40410923	36765144
ESCs auxin 48 hr Rep2	58058649	55066920		ESCs auxin 24 hr Rep2	53757473	50811031
NPCs day2 no treatment Rep 1	28941756	27460106		ESCs auxin 48 hr Rep1	44961187	41568359
NPCs day2 no treatment Rep 2	30233580	28682377		ESCs auxin 48 hr Rep2	43117161	39139570
NPCs day2 auxin Rep 1	36032820	34162917		NPCs day2 no treatment Rep 1	37305410	35071644
NPCs day2 auxin Rep 2	20730775	19648639		NPCs day2 no treatment Rep 2	39334660	36513922
NPCs day4 no treatment Rep 1	26006376	24703796		NPCs day2 auxin Rep 1	30339120	28262186
NPCs day4 no treatment Rep 2	30733590	29198519		NPCs day2 auxin Rep 2	33347795	31228078
NPCs day4 auxin Rep 1	21530550	20427567		NPCs day4 no treatment Rep 1	27228487	25389773
NPCs day4 auxin Rep 2	25400765	24086111		NPCs day4 no treatment Rep 2	25248775	23895599
NPCs day4 auxin washout Rep 1	20037149	18618727		NPCs day4 auxin Rep 1	28364032	26560079
NPCs day4 auxin washout Rep 2	16663505	154,57,228		NPCs day4 auxin Rep 2	28226087	26365731
				NPCs day6 no treatment Rep 1	27235963	25653030
H3K27ac ChIP-seq				NPCs day6 no treatment Rep 2	29552135	27584338
Samples	processed reads	mapped reads		NPCs day6 auxin Rep 1	30104513	28268628
ESCs no treatment Rep 1	62813209	48974403		NPCs day6 auxin Rep 2	29290969	27599607
ESCs no treatment Rep 2	61825195	47820357
ESCs auxin 24 hr Rep1	60841855	52625911		H3K27me3 ChIP-seq
ESCs auxin 24 hr Rep2	65629317	57349204		Samples	processed reads	mapped reads
ESCs auxin 48 hr Rep1	55682287	47130717		ESCs no treatment Rep 1	16179872	15332218
ESCs auxin 48 hr Rep2	59762318	48895178		ESCs no treatment Rep 2	18725593	17073289
NPCs day2 no treatment Rep 1	22231058	19446238		NPCs day4 no treatment Rep 1	30336502	28625013
NPCs day2 no treatment Rep 2	21186821	18653781		NPCs day4 no treatment Rep 2	26389033	24869940
NPCs day2 auxin Rep 1	23566090	20878477		NPCs day4 auxin Rep 1	28835588	27346550
NPCs day2 auxin Rep 2	22230008	20174181		NPCs day4 auxin Rep 2	62356639	58289318
NPCs day4 no treatment Rep 1	22369481	20252584
NPCs day4 no treatment Rep 2	24294137	22082371		Input ChIP-seq
NPCs day4 auxin Rep 1	18504326	17119780		Samples	processed reads	aligned reads
NPCs day4 auxin Rep 2	24802217	22279223		ESCs no treatment Rep 1	42498921	39943568
NPCs day4 auxin washout Rep 1	23604323	21294333		ESCs no treatment Rep 2	45779458	42945128
NPCs day4 auxin washout Rep 2	30925590	27612244		ESCs auxin 24 hr Rep1	43222433	39273069
NPCs day6 no treatment Rep 1	26865385	24647595		ESCs auxin 24 hr Rep2	48364175	44463419
NPCs day6 no treatment Rep 2	24457412	22124285		ESCs auxin 48 hr Rep1	52047376	46804748
NPCs day6 auxin Rep 1	27900250	25172074		ESCs auxin 48 hr Rep2	60226196	56301282
NPCs day6 auxin Rep 2	23720286	21451474		NPCs day2 no treatment Rep 1	26668027	24987353
NPCs day6 auxin washout Rep 1	20935635	18037363		NPCs day2 no treatment Rep 2	26560561	25211399
NPCs day6 auxin washout Rep 2	27576009	24205378		NPCs day2 auxin Rep 1	29641178	27892605
				NPCs day2 auxin Rep 2	30119471	28304970
				NPCs day4 no treatment Rep 1	38422988	36383359
				NPCs day4 no treatment Rep 2	29921858	28154883
				NPCs day4 auxin Rep 1	35889288	33922133
				NPCs day4 auxin Rep 2	29143852	27544430
				NPCs day4 auxin washout Rep 1	21772149	19173023
				NPCs day4 auxin washout Rep 2	31505439	28694922
				NPCs day6 no treatment Rep 1	22778543	21633019
				NPCs day6 no treatment Rep 2	26205402	24269518
				NPCs day6 auxin Rep 1	24662336	23389417
				NPCs day6 auxin Rep 2	23121332	21940968
				NPCs day6 auxin washout Rep 1	30566583	27862875
				NPCs day6 auxin washout Rep 2	30764087	28038690

### Sheet: RNA-seq
RNA-seq mapping summary
Samples	Input reads	Uniquely mapped reads
ESCs no treatment Rep 1	26816226	22941037
ESCs no treatment Rep 2	41165890	35940902
ESCs auxin 24 hr Rep1	25753020	22669250
ESCs auxin 24 hr Rep2	49098084	42936645
ESCs auxin 48 hr Rep1	31886760	27415532
ESCs auxin 48 hr Rep2	50768455	44295407
ESCs auxin 96 hr Rep1	31367014	27591924
ESCs auxin 96 hr Rep2	49257837	43529790
NPCs day2 no treatment Rep 1	44351225	39996731
NPCs day2 no treatment Rep 2	51335044	46204078
NPCs day2 auxin Rep 1	41759544	36936436
NPCs day2 auxin Rep 2	48475587	43571335
NPCs day4 no treatment Rep 1	46724225	42298503
NPCs day4 no treatment Rep 2	52099524	46982425
NPCs day4 auxin Rep 1	44213126	38753683
NPCs day4 auxin Rep 2	50984135	46133533
NPCs day4 auxin washout Rep 1	42421948	35467917
NPCs day4 auxin washout Rep 2	47110066	39653066
NPCs day6 no treatment Rep 1	46965246	42248567
NPCs day6 no treatment Rep 2	56835448	50357821
NPCs day6 auxin Rep 1	47804004	42126824
NPCs day6 auxin Rep 2	44540152	39245140
NPCs day6 auxin washout Rep 1	45351666	38352752
NPCs day6 auxin washout Rep 2	50633899	42437232
